# The TARGET OF RAPAMYCIN (TOR) kinase controls shade-mediated hypocotyl elongation responses in Arabidopsis

**DOI:** 10.64898/2026.06.26.734770

**Authors:** Sarah Courbier, Mikhail Schepetilnikov, Sebastian N. W. Hoernstein, Isabel Lembke, Christian Meyer, Pitter F. Huesgen, Andreas Hiltbrunner

**Affiliations:** Faculty of Biology, University of Freiburg, 79104, Freiburg, Germany; CIBSS - Center for Integrative Biological Signalling Studies, University of Freiburg, 79104, Freiburg, Germany; Institut de biologie moléculaire des plantes UPR2357 (CNRS) Université de Strasbourg, France; Institute Jean-Pierre Bourgin for Plant Sciences (IJPB), INRAe, AgroParisTech, Université Paris-Saclay, Versailles, France

**Author notes:** Senior author (Andreas Hiltbrunner).

**Keywords:** TOR, shade avoidance, growth, plasticity, translation

## Abstract

Plants perceive neighboring vegetation through an enrichment of far-red light (shade) in the environment. These changes in light quality trigger molecular and physiological responses aimed at outgrowing competitors, collectively known as the shade avoidance syndrome. In this study, we identify the TARGET OF RAPAMYCIN (TOR) complex 1 (TORC1), a major growth-regulating hub in eukaryotes, as a driver of shade-mediated growth responses in plants. Combining physiology, genetics, biochemistry, and proteomics, we show that TOR activity is rapidly enhanced upon shade perception and is required for proper shade responses, as TOR inhibition severely impairs shade-mediated elongation. Furthermore, we found that the control of shade-mediated elongation by TOR involves auxin-dependent mechanisms, requires efficient translation activity, and is closely linked to epidermal cell elongation capacity. Altogether, our work identifies TOR as a key integrator of light quality signals to control adaptive growth responses. Finally, we further highlight the conservation of shade-mediated TOR activation in tomato, with potential implications for engineering crop cultivars better suited to high-density planting.
