## Supplemental dataset 5 for "The TARGET OF RAPAMYCIN (TOR) kinase controls shade-mediated hypocotyl elongation responses in Arabidopsis"

### Sheet: Sheet1
Gene ID	Gene name	Species	Fd or Rv	Sequence (5' to 3')	Primer sequence length	Reference
AT3G18780	Actin	A. thaliana	Forward	GCACCCTGTTCTTCTTACCG	20	Schepetilnikov et al., 2017
AT3G18780	Actin	A. thaliana	Reverse	AACCCTCGTAGATTGGCACA	20
AT4G28720	YUC8	A. thaliana	Forward	TGCGGTTGGGTTTACGAGGAAAG	23	Pantazopoulou et al., 2017
AT4G28720	YUC8	A. thaliana	Reverse	GCGTTTCGTGGGTTGTTTTG	20
AT2g46970	PIL1	A. thaliana	Forward	AGACCACCTACGATGTTGCC	20	Pantazopoulou et al., 2017
AT2g46970	PIL1	A. thaliana	Reverse	TAGCATTTGTGGTGGTGCAT	20
AT3G15540	IAA19	A. thaliana	Forward	TCGGGCTTGAGATAACGGAG	20
AT3G15540	IAA19	A. thaliana	Reverse	CAGCGTCACCACCAGATGAA	20
AT4G32280	IAA29	A. thaliana	Forward	CAACGGCTACTGTGGGATCA	20
AT4G32280	IAA29	A. thaliana	Reverse	ATCCCCTCGAAGTAGCCAGT	20
AT5G18010	SAUR19	A. thaliana	Forward	AGATTCTAAGCCGCTCCACC	20
AT5G18010	SAUR19	A. thaliana	Reverse	CGTTAAGCCACCCATCGGAT	20
AT4G14130	XTH15	A. thaliana	Forward	ATGCTGTCTTTGTCGCTGGA	20
AT4G14130	XTH15	A. thaliana	Reverse	GGCTTCCCTGTCTCGTTACC	20
AT1G65310	XTH17	A. thaliana	Forward	TCGCTCGACAAATCCTCTGG	20
AT1G65310	XTH17	A. thaliana	Reverse	TGTCTCCTGTGCCTTTTGTGT	20
AT5G57560	TCH4/XTH22	A. thaliana	Forward	TCACTGCTTCTTACCGTGGC	20
AT5G57560	TCH4/XTH22	A. thaliana	Reverse	CCTCTGCACCCATCTCATCC	20
